# Antigenic evolution on global scale reveals potential natural selection of SARS-CoV-2 by pre-existing cross-reactive T cell immunity

**DOI:** 10.1101/2020.06.16.154591

**Authors:** Chengdong Zhang, Xuanxuan Jin, Xianyang Chen, Qibin Leng, Tianyi Qiu

**Affiliations:** Shanghai Public Health Clinical Center, Fudan University, Shanghai 201508, China; Affiliated Cancer Hospital & Institute of Guangzhou Medical University, State Key Laboratory of Respiratory Diseases, Guangzhou Medical University, Guangzhou, Guangdong 510095, China

## Abstract

The mutation pattern of severe acute respiratory syndrome-coronavirus 2 (SARS-CoV-2) is constantly changing with the places of transmission, but the reason remains to be revealed. Here, we presented the study that comprehensively analyzed the potential selective pressure of immune system restriction, which can drive mutations in circulating SARS-CoV-2 isolates. The results showed that the most common mutation sites of SARS-CoV-2 proteins were located on the non-structural protein ORF1ab and the structural protein Spike. Further analysis revealed mutations in cross-reactive epitopes between SARS-CoV-2 and seasonal coronavirus may help SARS-CoV-2 to escape cellular immunity under the long-term and large-scale community transmission. Meanwhile, the mutations on Spike protein may enhance the ability of SARS-CoV-2 to enter the host cells and escape the recognition of B-cell immunity. This study will increase the understanding of the evolutionary direction and warn about the potential immune escape ability of SARS-CoV-2, which may provide important guidance for the potential vaccine design.
