## Supplementary Table 2 for "Antigenic evolution on global scale reveals potential natural selection of SARS-CoV-2 by pre-existing cross-reactive T cell immunity"

### Sheet: Sheet1
protein	mut_pos	types	counts	mut&counts
s	614	2	9782	[D>G|9780, D>N|2]
orf1ab	4715	3	9745	[P>L|9739, P>S|5, P>T|1]
n	203	3	2873	[R>K|2866, R>S|4, R>M|3]
orf1ab	5828	2	1025	[P>L|1021, P>S|4]
orf3a	251	2	861	[G>V|859, G>C|2]
orf1ab	765	2	313	[P>S|312, P>L|1]
orf3a	13	3	260	[V>L|258, V>A|1, V>I|1]
n	13	4	207	[P>L|198, P>S|3, P>T|3, P>R|3]
orf1ab	3278	2	205	[G>S|204, G>D|1]
orf1ab	392	2	197	[G>D|195, G>C|2]
orf1ab	2016	3	194	[T>K|187, T>R|4, T>I|3]
orf1ab	971	3	150	[P>L|146, P>S|2, P>H|2]
orf1ab	75	3	144	[D>E|142, D>N|1, D>G|1]
m	3	2	135	[D>G|124, D>Y|11]
n	188	2	133	[S>L|120, S>P|13]
s	936	2	97	[D>Y|96, D>H|1]
orf3a	99	4	91	[A>V|74, A>S|9, A>D|7, A>T|1]
n	193	2	77	[S>I|75, S>T|2]
orf1ab	190	2	76	[F>L|75, F>C|1]
n	202	4	75	[S>N|62, S>C|6, S>T|5, S>I|2]
n	103	2	73	[D>Y|69, D>N|4]
orf1ab	2015	4	72	[S>R|68, S>N|2, S>G|1, S>I|1]
orf1ab	4841	2	71	[A>V|70, A>T|1]
n	208	2	70	[A>G|66, A>S|4]
orf1ab	5716	2	67	[R>C|60, R>S|7]
orf1ab	417	3	59	[H>R|49, H>Y|9, H>N|1]
orf1ab	6831	2	54	[S>R|52, S>I|2]
s	943	3	49	[S>T|23, S>R|22, S>I|4]
orf1ab	207	2	49	[R>C|47, R>L|2]
orf1ab	892	2	47	[P>L|41, P>S|6]
orf1ab	2796	2	47	[M>I|46, M>V|1]
orf1ab	1036	2	43	[D>E|42, D>N|1]
s	879	3	41	[A>S|38, A>T|2, A>V|1]
orf1ab	1921	2	40	[P>L|29, P>S|11]
orf1ab	6624	2	39	[V>L|38, V>I|1]
orf1ab	3718	2	38	[V>F|36, V>L|2]
orf8	65	2	37	[A>S|27, A>V|10]
orf1ab	5621	3	33	[L>P|29, L>F|3, L>I|1]
orf3a	93	2	33	[H>Y|32, H>P|1]
n	183	2	33	[S>Y|32, S>T|1]
n	190	2	31	[S>I|23, S>G|8]
orf1ab	2144	3	30	[P>L|28, P>T|1, P>S|1]
orf3a	54	2	29	[A>S|26, A>V|3]
n	209	3	28	[R>T|22, R>I|4, R>K|2]
orf3a	185	2	27	[Q>H|25, Q>R|2]
orf3a	189	2	26	[Y>C|25, Y>H|1]
n	24	2	26	[T>N|24, T>I|2]
n	119	3	25	[A>V|18, A>S|4, A>P|3]
s	483	3	25	[V>A|22, V>F|2, V>I|1]
orf1ab	3058	2	25	[T>I|24, T>S|1]
orf1ab	1016	2	25	[L>I|22, L>P|3]
orf1ab	271	3	24	[P>S|21, P>L|2, P>Q|1]
orf1ab	6671	3	24	[D>N|18, D>Y|4, D>G|2]
orf6	27	2	24	[W>L|23, W>R|1]
orf1ab	3371	2	23	[P>S|18, P>L|5]
orf1ab	3615	2	22	[A>V|21, A>T|1]
orf3a	44	2	22	[G>V|21, G>R|1]
n	185	2	22	[R>C|18, R>L|4]
e	68	2	22	[S>F|19, S>C|3]
orf1ab	2033	2	21	[A>V|17, A>T|4]
orf1ab	6581	3	20	[G>S|18, G>D|1, G>V|1]
e	73	3	20	[L>F|18, L>H|1, L>V|1]
s	21	3	20	[R>I|17, R>K|2, R>T|1]
orf1ab	398	2	20	[R>C|19, R>L|1]
orf1ab	2605	2	20	[P>S|19, P>A|1]
orf3a	131	4	19	[W>C|11, W>R|4, W>L|3, W>S|1]
s	477	3	19	[S>N|17, S>I|1, S>R|1]
s	675	3	19	[Q>H|15, Q>R|3, Q>K|1]
orf1ab	3070	2	19	[A>V|18, A>T|1]
orf1ab	6932	2	19	[P>S|18, P>T|1]
m	70	2	19	[V>I|10, V>F|9]
orf10	10	3	18	[P>S|16, P>T|1, P>L|1]
orf1ab	5398	3	18	[S>L|11, S>A|5, S>P|2]
orf1ab	2609	2	18	[L>F|17, L>H|1]
orf1ab	5048	2	18	[A>T|17, A>V|1]
s	845	2	18	[A>S|14, A>V|4]
orf1ab	3090	2	17	[T>N|14, T>I|3]
orf1ab	1640	2	17	[P>S|11, P>L|6]
orf10	4	3	16	[I>L|12, I>T|3, I>V|1]
s	1162	3	16	[P>L|12, P>S|2, P>A|2]
orf7a	120	2	16	[T>S|13, T>I|3]
orf1ab	2538	2	16	[I>V|15, I>S|1]
orf1ab	6368	2	16	[P>S|15, P>L|1]
n	191	2	16	[R>L|12, R>C|4]
orf1ab	4826	2	16	[S>F|15, S>P|1]
orf1ab	309	2	16	[P>S|8, P>L|8]
orf1ab	804	3	15	[P>L|10, P>S|4, P>T|1]
s	8	2	15	[L>V|14, L>W|1]
orf7a	96	2	15	[L>F|14, L>R|1]
orf1ab	1497	2	15	[P>L|14, P>S|1]
n	180	2	15	[S>I|14, S>C|1]
n	195	2	15	[R>K|11, R>I|4]
orf1ab	7014	3	14	[R>S|9, R>H|4, R>C|1]
orf6	61	3	14	[D>V|6, D>H|5, D>Y|3]
orf8	36	2	14	[P>L|11, P>S|3]
m	2	2	14	[A>V|10, A>S|4]
orf1ab	3725	2	14	[N>D|13, N>S|1]
orf8	51	4	13	[A>V|8, A>S|3, A>D|1, A>G|1]
orf1ab	2061	2	13	[V>I|11, V>F|2]
orf3a	240	2	13	[P>L|10, P>S|3]
orf1ab	295	4	12	[G>C|7, G>V|3, G>S|1, G>D|1]
orf1ab	402	3	12	[R>C|10, R>H|1, R>L|1]
orf1ab	5371	2	12	[P>L|11, P>S|1]
orf1ab	2046	2	12	[P>L|10, P>S|2]
orf1ab	6418	2	12	[L>F|11, L>S|1]
orf1ab	1158	2	12	[P>S|6, P>L|6]
orf10	23	2	12	[S>F|11, S>C|1]
s	1078	2	12	[A>S|8, A>V|4]
e	71	2	12	[P>L|11, P>A|1]
orf1ab	279	2	12	[S>F|11, S>A|1]
n	377	3	11	[D>Y|7, D>G|3, D>H|1]
orf1ab	1324	3	11	[N>S|8, N>D|2, N>Y|1]
orf8	120	3	11	[F>L|8, F>V|2, F>L|1]
orf1ab	5530	2	11	[G>C|10, G>V|1]
orf8	11	2	11	[T>I|6, T>A|5]
orf1ab	848	2	11	[R>K|8, R>S|3]
orf1ab	5940	2	11	[I>T|6, I>V|5]
s	181	2	11	[G>R|7, G>V|4]
orf1ab	1429	2	11	[T>I|10, T>A|1]
orf10	24	2	11	[R>C|9, R>L|2]
n	247	2	11	[T>I|10, T>A|1]
n	199	2	11	[P>L|6, P>S|5]
s	1219	2	11	[G>V|7, G>C|4]
s	622	4	10	[V>F|4, V>I|3, V>L|2, V>A|1]
orf1ab	5402	2	10	[P>S|9, P>L|1]
s	77	2	10	[K>M|7, K>N|3]
orf1ab	960	2	10	[L>F|9, L>S|1]
orf1ab	1854	2	10	[T>I|9, T>K|1]
orf1ab	6961	2	10	[L>H|8, L>F|2]
orf1ab	6222	2	10	[P>S|9, P>L|1]
s	522	2	10	[A>V|8, A>S|2]
m	209	2	10	[D>H|6, D>Y|4]
s	1020	2	10	[A>V|7, A>S|3]
s	706	2	10	[A>V|9, A>S|1]
s	765	2	10	[R>H|6, R>L|4]
orf1ab	3758	2	10	[I>V|9, I>T|1]
m	129	2	10	[L>V|6, L>M|4]
n	401	3	9	[D>Y|7, D>H|1, D>V|1]
n	340	3	9	[D>N|7, D>Y|1, D>G|1]
orf1ab	5532	3	9	[A>S|4, A>V|4, A>T|1]
e	72	3	9	[D>G|4, D>Y|4, D>H|1]
s	27	2	9	[A>V|5, A>S|4]
orf1ab	6909	2	9	[L>F|8, L>M|1]
orf1ab	2517	2	9	[S>F|8, S>P|1]
orf1ab	6832	2	9	[A>V|8, A>T|1]
orf1ab	6713	2	9	[S>L|8, S>A|1]
orf3a	172	2	9	[G>C|8, G>V|1]
orf1ab	2994	2	9	[A>V|8, A>P|1]
orf3a	38	2	9	[Q>P|8, Q>L|1]
orf3a	24	2	9	[T>I|7, T>N|2]
orf3a	88	2	9	[V>A|8, V>L|1]
orf1ab	4090	2	9	[T>I|8, T>A|1]
s	239	2	9	[Q>K|8, Q>R|1]
s	1237	2	9	[M>I|5, M>T|4]
s	384	2	9	[P>L|6, P>S|3]
orf1ab	371	2	9	[P>L|8, P>S|1]
s	215	4	8	[D>Y|3, D>H|3, D>G|1, D>N|1]
n	373	4	8	[K>N|5, K>Q|1, K>M|1, K>R|1]
orf1ab	4220	3	8	[P>S|3, P>T|3, P>L|2]
s	414	3	8	[Q>E|6, Q>P|1, Q>R|1]
orf1ab	3405	3	8	[N>H|3, N>I|3, N>S|2]
n	389	3	8	[Q>H|6, Q>E|1, Q>L|1]
orf7a	14	2	8	[T>I|6, T>A|2]
orf1ab	486	2	8	[A>V|7, A>S|1]
orf1ab	5798	2	8	[M>V|5, M>I|3]
orf1ab	1049	2	8	[A>V|7, A>T|1]
orf1ab	5377	2	8	[P>S|7, P>L|1]
orf1ab	3420	2	8	[V>L|7, V>I|1]
orf1ab	560	2	8	[R>C|6, R>H|2]
orf1ab	2488	2	8	[S>F|6, S>Y|2]
orf1ab	1939	2	8	[D>G|7, D>Y|1]
orf1ab	6722	2	8	[P>L|5, P>S|3]
orf1ab	6533	2	8	[A>V|7, A>T|1]
orf1ab	2221	2	8	[P>S|7, P>L|1]
orf1ab	6461	2	8	[V>F|7, V>A|1]
orf1ab	5968	2	8	[P>L|5, P>S|3]
orf3a	213	2	8	[Q>K|6, Q>H|2]
orf1ab	1307	2	8	[G>D|7, G>V|1]
orf1ab	1312	2	8	[M>I|7, M>R|1]
orf3a	78	2	8	[H>Y|7, H>R|1]
orf3a	74	2	8	[S>F|6, S>A|2]
orf10	14	2	8	[Y>C|7, Y>N|1]
n	34	2	8	[G>E|5, G>W|3]
n	238	2	8	[G>C|7, G>S|1]
orf1ab	4797	2	8	[V>I|5, V>F|3]
orf1ab	4774	2	8	[A>V|7, A>T|1]
n	362	2	8	[T>I|7, T>K|1]
orf1ab	4918	2	8	[A>V|5, A>S|3]
n	152	2	8	[A>S|6, A>V|2]
orf1ab	3777	2	8	[Q>H|4, Q>R|4]
orf1ab	4417	2	8	[G>C|5, G>D|3]
orf1ab	4645	4	7	[A>V|3, A>S|2, A>T|1, A>G|1]
n	144	3	7	[D>Y|4, D>H|2, D>E|1]
s	570	3	7	[A>V|5, A>T|1, A>D|1]
n	151	3	7	[P>L|4, P>H|2, P>S|1]
orf1ab	1220	3	7	[P>T|4, P>S|2, P>L|1]
n	378	3	7	[E>K|5, E>Q|1, E>A|1]
orf1ab	5172	3	7	[K>N|3, K>T|2, K>R|2]
s	146	3	7	[H>Y|3, H>R|3, H>N|1]
s	80	3	7	[D>Y|4, D>A|2, D>N|1]
orf1ab	443	2	7	[S>F|5, S>P|2]
orf6	20	2	7	[R>S|6, R>G|1]
orf1ab	580	2	7	[L>F|6, L>R|1]
orf1ab	728	2	7	[G>S|6, G>V|1]
orf1ab	820	2	7	[P>S|4, P>L|3]
orf1ab	6270	2	7	[D>G|5, D>Y|2]
orf1ab	1682	2	7	[T>A|4, T>I|3]
orf1ab	6180	2	7	[S>I|6, S>G|1]
orf1ab	5941	2	7	[T>I|5, T>N|2]
orf1ab	2967	2	7	[T>I|6, T>N|1]
orf3a	128	2	7	[W>L|5, W>C|2]
orf1ab	1207	2	7	[P>H|5, P>L|2]
s	677	2	7	[Q>H|5, Q>R|2]
m	162	2	7	[K>N|6, K>R|1]
orf1ab	4241	2	7	[M>V|4, M>I|3]
n	383	2	7	[P>L|4, P>S|3]
s	769	2	7	[G>V|6, G>R|1]
n	322	2	7	[M>I|6, M>T|1]
s	940	2	7	[S>F|5, S>T|2]
m	40	2	7	[A>S|6, A>V|1]
e	58	2	7	[V>L|4, V>F|3]
orf1ab	368	2	7	[I>T|6, I>L|1]
orf8	45	4	6	[W>S|2, W>L|2, W>R|1, W>C|1]
n	168	3	6	[P>S|3, P>Q|2, P>L|1]
n	6	3	6	[P>L|2, P>T|2, P>S|2]
orf1ab	999	3	6	[T>I|4, T>A|1, T>K|1]
n	381	3	6	[A>V|3, A>T|2, A>S|1]
s	654	3	6	[E>D|4, E>K|1, E>Q|1]
orf7a	8	3	6	[A>V|3, A>S|2, A>T|1]
n	246	3	6	[V>I|4, V>A|1, V>F|1]
orf7a	12	2	6	[L>P|5, L>F|1]
orf1ab	3158	2	6	[S>G|5, S>I|1]
orf7a	34	2	6	[P>S|5, P>L|1]
s	138	2	6	[D>Y|3, D>H|3]
s	153	2	6	[M>I|3, M>T|3]
orf1ab	5528	2	6	[D>Y|5, D>N|1]
orf1ab	3497	2	6	[A>T|4, A>V|2]
orf1ab	3447	2	6	[P>S|5, P>L|1]
orf7a	71	2	6	[V>I|4, V>L|2]
s	26	2	6	[P>L|3, P>S|3]
orf1ab	748	2	6	[P>L|5, P>S|1]
orf1ab	6130	2	6	[R>C|5, R>L|1]
orf1ab	6566	2	6	[T>M|4, T>A|2]
orf1ab	6564	2	6	[T>I|5, T>N|1]
orf1ab	2344	2	6	[A>S|5, A>D|1]
orf3a	165	2	6	[S>F|5, S>A|1]
orf3a	125	2	6	[M>I|5, M>T|1]
orf1ab	1101	2	6	[G>D|5, G>S|1]
orf3a	239	2	6	[E>D|5, E>V|1]
orf1ab	5892	2	6	[A>V|5, A>T|1]
orf3a	23	2	6	[A>V|4, A>S|2]
orf1ab	5997	2	6	[M>I|5, M>L|1]
n	235	2	6	[S>F|5, S>P|1]
n	212	2	6	[G>V|4, G>C|2]
orf1ab	4075	2	6	[P>S|5, P>R|1]
orf1ab	182	2	6	[Y>N|5, Y>C|1]
orf1ab	3829	2	6	[L>F|5, L>I|1]
s	261	2	6	[G>V|5, G>D|1]
orf1ab	3731	2	6	[I>T|5, I>F|1]
n	3	5	5	[D>N|1, D>H|1, D>Y|1, D>V|1, D>E|1]
s	142	4	5	[G>D|2, G>S|1, G>A|1, G>V|1]
orf1ab	1561	3	5	[S>A|3, S>P|1, S>F|1]
orf3a	16	3	5	[K>N|3, K>Q|1, K>M|1]
orf1ab	4211	3	5	[P>S|3, P>L|1, P>Q|1]
orf10	38	3	5	[T>I|3, T>S|1, T>R|1]
orf1ab	993	3	5	[G>C|2, G>S|2, G>V|1]
orf1ab	7	3	5	[G>D|3, G>C|1, G>V|1]
orf1ab	969	3	5	[L>P|3, L>F|1, L>H|1]
orf6	55	3	5	[E>D|2, E>Q|2, E>V|1]
orf3a	110	3	5	[A>V|2, A>S|2, A>G|1]
orf1ab	445	3	5	[G>S|2, G>V|2, G>R|1]
s	176	2	5	[L>F|4, L>I|1]
orf1ab	453	2	5	[I>T|4, I>V|1]
orf1ab	3209	2	5	[A>V|4, A>S|1]
orf7a	37	2	5	[S>F|4, S>T|1]
s	120	2	5	[V>I|4, V>F|1]
orf1ab	3143	2	5	[A>V|4, A>T|1]
s	102	2	5	[R>I|4, R>S|1]
orf1ab	3244	2	5	[S>L|3, S>A|2]
orf1ab	3527	2	5	[M>V|4, M>I|1]
orf1ab	626	2	5	[P>L|4, P>T|1]
orf1ab	591	2	5	[A>V|4, A>T|1]
s	28	2	5	[Y>H|4, Y>N|1]
s	25	2	5	[P>S|4, P>L|1]
orf1ab	3580	2	5	[H>Y|4, H>D|1]
orf1ab	5692	2	5	[A>S|3, A>V|2]
orf1ab	5620	2	5	[A>S|3, A>T|2]
orf8	121	2	5	[I>L|4, I>F|1]
orf1ab	754	2	5	[E>A|3, E>D|2]
orf1ab	6252	2	5	[P>S|4, P>L|1]
orf1ab	1995	2	5	[N>H|4, N>D|1]
orf1ab	6356	2	5	[F>L|4, F>C|1]
orf1ab	1692	2	5	[P>L|4, P>S|1]
orf1ab	7034	2	5	[P>L|3, P>S|2]
orf1ab	1810	2	5	[P>L|4, P>S|1]
orf1ab	6587	2	5	[R>K|3, R>I|2]
orf1ab	6528	2	5	[G>D|4, G>S|1]
orf1ab	2207	2	5	[G>C|4, G>S|1]
orf1ab	2079	2	5	[P>L|4, P>S|1]
orf1ab	6657	2	5	[P>L|3, P>S|2]
orf1ab	2980	2	5	[D>G|4, D>N|1]
orf3a	126	2	5	[R>M|4, R>S|1]
orf1ab	1295	2	5	[V>F|4, V>A|1]
orf3a	55	2	5	[V>G|3, V>F|2]
orf3a	42	2	5	[P>L|4, P>S|1]
orf3a	31	2	5	[A>T|4, A>S|1]
orf1ab	6128	2	5	[P>L|4, P>S|1]
orf3a	100	2	5	[G>C|3, G>V|2]
orf3a	86	2	5	[L>F|4, L>W|1]
orf3a	75	2	5	[K>N|3, K>E|2]
orf3a	69	2	5	[W>C|3, W>L|2]
s	623	2	5	[A>V|4, A>S|1]
n	414	2	5	[A>S|4, A>V|1]
n	19	2	5	[G>V|3, G>E|2]
n	179	2	5	[G>C|3, G>S|2]
n	186	2	5	[S>F|4, S>Y|1]
n	128	2	5	[D>Y|4, D>H|1]
n	326	2	5	[P>L|3, P>S|2]
orf1ab	3752	2	5	[M>I|3, M>V|2]
s	243	2	5	[A>S|4, A>V|1]
orf1ab	193	2	5	[P>L|3, P>S|2]
m	8	2	5	[I>T|4, I>S|1]
orf1ab	4389	2	5	[P>S|4, P>T|1]
orf1ab	3757	2	5	[G>V|4, G>S|1]
orf1ab	4483	2	5	[K>R|4, K>E|1]
s	263	2	5	[A>S|3, A>V|2]
e	24	2	5	[V>M|4, V>L|1]
s	1252	2	5	[S>P|3, S>F|2]
orf1ab	203	4	4	[D>H|1, D>Y|1, D>G|1, D>E|1]
orf1ab	6906	3	4	[D>N|2, D>Y|1, D>H|1]
n	12	3	4	[A>V|2, A>S|1, A>T|1]
orf1ab	6986	3	4	[A>V|2, A>S|1, A>T|1]
n	35	3	4	[A>V|2, A>S|1, A>T|1]
orf3a	59	3	4	[A>D|2, A>T|1, A>S|1]
orf1ab	1427	3	4	[S>C|2, S>I|1, S>R|1]
n	397	3	4	[A>V|2, A>S|1, A>P|1]
orf1ab	2	3	4	[E>D|2, E>K|1, E>G|1]
n	232	3	4	[S>T|2, S>I|1, S>R|1]
orf1ab	3917	3	4	[V>G|2, V>F|1, V>I|1]
n	364	3	4	[P>L|2, P>S|1, P>R|1]
orf1ab	6355	3	4	[A>V|2, A>T|1, A>S|1]
orf1ab	3669	3	4	[M>I|2, M>V|1, M>T|1]
orf1ab	4577	3	4	[A>V|2, A>S|1, A>T|1]
orf1ab	1911	3	4	[P>L|2, P>S|1, P>R|1]
orf7a	5	2	4	[L>P|2, L>F|2]
orf7a	38	2	4	[G>V|3, G>R|1]
orf7a	36	2	4	[S>F|3, S>P|1]
orf1ab	5439	2	4	[T>A|2, T>I|2]
orf1ab	894	2	4	[G>C|2, G>S|2]
orf6	18	2	4	[I>V|3, I>M|1]
orf1ab	3120	2	4	[V>F|3, V>D|1]
orf1ab	990	2	4	[Q>R|3, Q>H|1]
orf1ab	3395	2	4	[P>L|3, P>S|1]
orf1ab	712	2	4	[H>Y|3, H>Q|1]
orf8	56	2	4	[P>L|2, P>S|2]
orf8	52	2	4	[R>I|3, R>T|1]
orf1ab	642	2	4	[L>F|3, L>H|1]
orf1ab	753	2	4	[T>I|3, T>A|1]
s	9	2	4	[P>L|3, P>S|1]
orf3a	260	2	4	[M>I|3, M>K|1]
orf1ab	1978	2	4	[S>F|3, S>P|1]
orf1ab	6236	2	4	[K>N|3, K>R|1]
orf1ab	6142	2	4	[F>Y|3, F>L|1]
orf1ab	7047	2	4	[K>N|3, K>R|1]
orf1ab	7011	2	4	[G>D|2, G>S|2]
orf1ab	2259	2	4	[M>I|3, M>V|1]
orf1ab	2252	2	4	[V>G|3, V>A|1]
orf1ab	6500	2	4	[T>I|3, T>K|1]
orf1ab	6380	2	4	[H>Y|3, H>R|1]
orf1ab	2081	2	4	[N>T|2, N>S|2]
orf1ab	2093	2	4	[T>I|3, T>A|1]
orf1ab	1249	2	4	[L>P|2, L>F|2]
orf3a	140	2	4	[L>V|2, L>F|2]
orf3a	134	2	4	[R>L|3, R>H|1]
orf1ab	2993	2	4	[E>G|3, E>Q|1]
orf1ab	1464	2	4	[R>W|3, R>P|1]
orf1ab	6044	2	4	[A>V|3, A>S|1]
orf3a	27	2	4	[D>Y|2, D>H|2]
orf3a	26	2	4	[S>L|3, S>P|1]
orf1ab	1559	2	4	[L>F|2, L>I|2]
orf3a	21	2	4	[K>N|3, K>R|1]
orf1ab	2806	2	4	[I>V|3, I>T|1]
orf1ab	4451	2	4	[K>N|3, K>R|1]
orf1ab	2873	2	4	[I>T|3, I>V|1]
orf3a	94	2	4	[L>F|3, L>I|1]
orf1ab	1428	2	4	[K>R|3, K>E|1]
orf1ab	4621	2	4	[S>N|3, S>G|1]
n	41	2	4	[R>Q|3, R>L|1]
n	33	2	4	[S>I|3, S>N|1]
s	682	2	4	[R>W|3, R>Q|1]
n	396	2	4	[P>S|3, P>H|1]
s	521	2	4	[P>S|3, P>R|1]
orf10	37	2	4	[L>F|3, L>V|1]
n	20	2	4	[P>S|3, P>L|1]
n	384	2	4	[Q>H|3, Q>K|1]
s	892	2	4	[A>V|2, A>S|2]
orf1ab	4159	2	4	[T>I|3, T>K|1]
s	812	2	4	[P>L|3, P>S|1]
s	929	2	4	[S>I|2, S>T|2]
s	847	2	4	[R>T|2, R>K|2]
n	210	2	4	[M>I|2, M>T|2]
n	348	2	4	[D>Y|3, D>H|1]
s	704	2	4	[S>L|3, S>P|1]
s	771	2	4	[A>V|2, A>S|2]
orf1ab	4178	2	4	[G>S|3, G>D|1]
orf1ab	4495	2	4	[K>N|3, K>R|1]
s	247	2	4	[S>R|3, S>N|1]
s	240	2	4	[T>I|3, T>P|1]
orf1ab	217	2	4	[E>G|3, E>K|1]
s	1202	2	4	[E>Q|3, E>K|1]
s	253	2	4	[D>G|3, D>Y|1]
s	1165	2	4	[D>G|2, D>Y|2]
s	1248	2	4	[C>S|3, C>F|1]
orf1ab	3885	2	4	[S>F|3, S>A|1]
orf1ab	3856	2	4	[A>T|3, A>S|1]
orf1ab	361	2	4	[P>S|3, P>L|1]
orf1ab	776	3	3	[A>T|1, A>D|1, A>V|1]
orf1ab	1444	3	3	[T>A|1, T>P|1, T>I|1]
n	28	3	3	[Q>E|1, Q>R|1, Q>H|1]
orf1ab	137	3	3	[G>A|1, G>D|1, G>V|1]
n	182	3	3	[A>V|1, A>T|1, A>S|1]
n	398	3	3	[A>V|1, A>G|1, A>S|1]
orf1ab	3085	3	3	[F>L|1, F>C|1, F>S|1]
orf1ab	3018	3	3	[F>Y|1, F>V|1, F>L|1]
orf1ab	4032	3	3	[M>L|1, M>T|1, M>I|1]
orf8	66	3	3	[G>C|1, G>S|1, G>A|1]
orf1ab	2866	3	3	[V>L|1, V>M|1, V>E|1]
orf1ab	4973	3	3	[A>S|1, A>T|1, A>G|1]
orf10	9	3	3	[F>L|1, F>Y|1, F>L|1]
s	1168	3	3	[D>G|1, D>N|1, D>H|1]
orf1ab	5195	3	3	[T>A|1, T>S|1, T>I|1]
orf1ab	3160	2	3	[Y>H|2, Y>C|1]
orf7a	2	2	3	[K>R|2, K>E|1]
orf1ab	3711	2	3	[L>F|2, L>V|1]
orf1ab	902	2	3	[M>V|2, M>I|1]
s	46	2	3	[S>A|2, S>L|1]
orf7a	29	2	3	[V>L|2, V>I|1]
s	67	2	3	[A>V|2, A>S|1]
orf1ab	5424	2	3	[S>G|2, S>I|1]
orf1ab	996	2	3	[D>Y|2, D>N|1]
orf1ab	1055	2	3	[T>I|2, T>P|1]
orf1ab	428	2	3	[S>G|2, S>N|1]
orf1ab	3129	2	3	[M>V|2, M>I|1]
s	157	2	3	[F>S|2, F>L|1]
orf1ab	1054	2	3	[P>S|2, P>L|1]
orf1ab	3140	2	3	[I>M|2, I>V|1]
s	152	2	3	[W>L|2, W>R|1]
s	151	2	3	[S>I|2, S>N|1]
orf1ab	710	2	3	[V>I|2, V>F|1]
orf1ab	3419	2	3	[C>Y|2, C>F|1]
orf1ab	568	2	3	[T>I|2, T>A|1]
orf1ab	727	2	3	[T>I|2, T>A|1]
orf1ab	730	2	3	[L>F|2, L>I|1]
orf1ab	735	2	3	[A>V|2, A>T|1]
orf3a	262	2	3	[P>S|2, P>L|1]
orf8	96	2	3	[G>S|2, G>C|1]
orf1ab	656	2	3	[A>V|2, A>S|1]
orf1ab	658	2	3	[E>G|2, E>D|1]
orf8	32	2	3	[V>L|2, V>I|1]
orf8	63	2	3	[D>G|2, D>A|1]
orf1ab	866	2	3	[T>I|2, T>K|1]
orf1ab	872	2	3	[A>V|2, A>S|1]
orf1ab	5669	2	3	[K>R|2, K>N|1]
orf1ab	745	2	3	[E>A|2, E>G|1]
orf1ab	544	2	3	[V>L|2, V>A|1]
orf1ab	746	2	3	[T>A|2, T>K|1]
orf7a	106	2	3	[A>V|2, A>S|1]
orf1ab	796	2	3	[T>I|2, T>A|1]
orf7a	105	2	3	[A>S|2, A>V|1]
s	13	2	3	[S>I|2, S>N|1]
orf1ab	3313	2	3	[L>F|2, L>H|1]
orf1ab	6239	2	3	[H>Y|2, H>Q|1]
orf1ab	2001	2	3	[A>T|2, A>V|1]
orf1ab	2022	2	3	[S>P|2, S>L|1]
orf1ab	1686	2	3	[I>K|2, I>V|1]
orf1ab	6225	2	3	[G>D|2, G>S|1]
orf1ab	2125	2	3	[H>Y|2, H>R|1]
orf1ab	2273	2	3	[S>F|2, S>P|1]
orf1ab	2258	2	3	[G>D|2, G>C|1]
orf1ab	6599	2	3	[S>I|2, S>C|1]
orf1ab	2193	2	3	[S>F|2, S>T|1]
orf1ab	2202	2	3	[T>S|2, T>I|1]
orf1ab	2036	2	3	[M>V|2, M>I|1]
orf1ab	2349	2	3	[L>F|2, L>M|1]
orf1ab	2059	2	3	[K>R|2, K>N|1]
orf1ab	6688	2	3	[V>I|2, V>A|1]
orf1ab	6684	2	3	[F>Y|2, S>T|1]
orf1ab	2293	2	3	[S>N|2, S>R|1]
orf1ab	6421	2	3	[D>Y|2, D>N|1]
orf1ab	7086	2	3	[V>F|2, V>I|1]
orf1ab	5971	2	3	[P>L|2, P>S|1]
orf1ab	1203	2	3	[I>T|2, I>F|1]
orf1ab	2930	2	3	[V>L|2, V>I|1]
orf1ab	5983	2	3	[M>I|2, M>K|1]
orf3a	127	2	3	[L>I|2, L>F|1]
orf3a	182	2	3	[H>Y|2, H>R|1]
orf1ab	7096	2	3	[N>I|2, N>H|1]
orf1ab	5877	2	3	[A>V|2, A>S|1]
orf1ab	1201	2	3	[Q>E|2, Q>K|1]
orf1ab	1155	2	3	[G>C|2, G>D|1]
orf1ab	5919	2	3	[R>K|2, R>G|1]
orf3a	41	2	3	[L>F|2, L>P|1]
orf1ab	6083	2	3	[P>S|2, P>L|1]
orf3a	5	2	3	[M>V|2, M>I|1]
orf1ab	1448	2	3	[M>I|2, M>K|1]
orf3a	104	2	3	[P>L|2, P>H|1]
orf1ab	6006	2	3	[R>I|2, R>S|1]
orf1ab	6021	2	3	[A>S|2, A>V|1]
s	180	2	3	[E>V|2, E>D|1]
orf1ab	6486	2	3	[K>T|2, K>E|1]
n	419	2	3	[A>S|2, A>D|1]
orf1ab	4641	2	3	[R>W|2, R>K|1]
s	640	2	3	[S>F|2, S>A|1]
n	30	2	3	[G>V|2, G>R|1]
orf10	31	2	3	[D>Y|2, D>G|1]
n	418	2	3	[Q>H|2, Q>R|1]
s	683	2	3	[R>Q|2, R>P|1]
n	391	2	3	[T>I|2, T>S|1]
n	72	2	3	[V>L|2, V>I|1]
n	67	2	3	[P>S|2, P>T|1]
s	1050	2	3	[M>V|2, M>I|1]
n	62	2	3	[E>K|2, E>V|1]
orf1ab	85	2	3	[M>I|2, M>V|1]
orf1ab	3934	2	3	[M>I|2, M>T|1]
orf1ab	4246	2	3	[L>S|2, L>F|1]
s	553	2	3	[T>I|2, T>N|1]
orf1ab	90	2	3	[A>V|2, A>T|1]
orf1ab	5110	2	3	[K>R|2, K>N|1]
n	23	2	3	[S>T|2, S>P|1]
n	11	2	3	[N>T|2, N>S|1]
s	1104	2	3	[V>L|2, V>I|1]
orf1ab	3949	2	3	[S>N|2, S>G|1]
s	1102	2	3	[W>L|2, W>S|1]
s	684	2	3	[A>V|2, A>T|1]
orf1ab	4581	2	3	[T>K|2, T>A|1]
n	243	2	3	[G>C|2, G>D|1]
orf1ab	4794	2	3	[T>I|2, T>A|1]
orf1ab	4798	2	3	[A>V|2, A>S|1]
n	363	2	3	[F>L|2, F>S|1]
n	370	2	3	[K>Q|2, K>N|1]
s	688	2	3	[A>V|2, A>S|1]
n	135	2	3	[T>I|2, T>P|1]
orf1ab	4815	2	3	[A>V|2, A>S|1]
s	792	2	3	[P>T|2, P>L|1]
orf1ab	4176	2	3	[K>N|2, K>M|1]
n	140	2	3	[N>T|2, N>K|1]
orf1ab	4837	2	3	[D>N|2, D>Y|1]
orf1ab	117	2	3	[A>T|2, A>S|1]
s	871	2	3	[A>S|2, A>V|1]
e	70	2	3	[V>F|2, V>A|1]
orf1ab	4348	2	3	[K>R|2, K>N|1]
m	69	2	3	[A>S|2, A>V|1]
m	78	2	3	[G>C|2, G>A|1]
s	354	2	3	[N>D|2, N>K|1]
orf1ab	287	2	3	[R>K|2, R>S|1]
orf1ab	4487	2	3	[A>T|2, A>S|1]
orf1ab	4565	2	3	[R>C|2, R>G|1]
orf1ab	333	2	3	[T>M|2, T>A|1]
orf6	58	2	2	[M>L|1, M>T|1]
orf1ab	906	2	2	[Y>H|1, Y>C|1]
orf7a	10	2	2	[I>V|1, I>L|1]
orf3a	267	2	2	[P>S|1, P>L|1]
s	75	2	2	[G>D|1, G>V|1]
orf1ab	3610	2	2	[A>T|1, A>V|1]
orf1ab	469	2	2	[L>F|1, L>P|1]
orf1ab	994	2	2	[S>C|1, S>I|1]
orf1ab	1000	2	2	[T>A|1, T>I|1]
orf1ab	5790	2	2	[D>E|1, D>Y|1]
orf1ab	951	2	2	[T>I|1, T>A|1]
orf6	56	2	2	[Q>E|1, Q>H|1]
orf1ab	3657	2	2	[A>T|1, A>V|1]
orf6	47	2	2	[N>K|1, N>H|1]
orf1ab	5770	2	2	[A>V|1, A>S|1]
orf1ab	698	2	2	[A>T|1, A>V|1]
orf8	10	2	2	[I>S|1, I>T|1]
orf1ab	731	2	2	[M>I|1, M>L|1]
orf7a	119	2	2	[K>Q|1, K>N|1]
orf1ab	3423	2	2	[C>S|1, C>Y|1]
orf1ab	616	2	2	[I>F|1, I>V|1]
orf1ab	5565	2	2	[V>M|1, V>L|1]
orf1ab	5561	2	2	[A>V|1, A>S|1]
orf8	101	2	2	[R>C|1, R>L|1]
orf1ab	655	2	2	[C>G|1, C>Y|1]
orf1ab	661	2	2	[G>C|1, G>S|1]
orf1ab	662	2	2	[G>R|1, G>E|1]
orf8	115	2	2	[R>L|1, R>C|1]
orf1ab	532	2	2	[P>S|1, P>L|1]
orf1ab	827	2	2	[D>A|1, D>V|1]
orf7a	54	2	2	[F>V|1, F>S|1]
orf1ab	846	2	2	[D>N|1, D>E|1]
orf1ab	3270	2	2	[A>T|1, A>V|1]
orf1ab	807	2	2	[M>T|1, M>I|1]
orf1ab	851	2	2	[K>R|1, K>T|1]
orf7a	48	2	2	[P>S|1, P>H|1]
orf1ab	537	2	2	[A>S|1, A>T|1]
orf8	116	2	2	[V>A|1, V>F|1]
orf7a	78	2	2	[R>C|1, R>H|1]
orf1ab	1189	2	2	[S>G|1, S>N|1]
orf1ab	1858	2	2	[E>A|1, E>G|1]
orf1ab	2497	2	2	[K>R|1, K>N|1]
orf1ab	6830	2	2	[D>Y|1, D>N|1]
orf1ab	2461	2	2	[G>R|1, G>V|1]
orf1ab	1817	2	2	[K>E|1, K>N|1]
orf1ab	1923	2	2	[A>T|1, A>V|1]
orf1ab	2459	2	2	[C>G|1, C>W|1]
orf1ab	6734	2	2	[D>Y|1, D>H|1]
orf1ab	2010	2	2	[I>T|1, I>M|1]
orf1ab	7031	2	2	[N>K|1, N>S|1]
orf1ab	1629	2	2	[V>I|1, V>A|1]
orf1ab	6164	2	2	[P>L|1, P>A|1]
orf1ab	1714	2	2	[I>V|1, I>T|1]
orf1ab	7002	2	2	[A>T|1, A>S|1]
orf1ab	6981	2	2	[L>R|1, L>I|1]
orf1ab	1785	2	2	[I>V|1, I>M|1]
orf1ab	1798	2	2	[V>L|1, V>E|1]
orf1ab	6714	2	2	[P>L|1, P>S|1]
orf1ab	1092	2	2	[A>S|1, A>V|1]
orf1ab	2142	2	2	[A>T|1, A>V|1]
orf1ab	2152	2	2	[T>I|1, T>A|1]
orf1ab	2267	2	2	[R>G|1, R>K|1]
orf1ab	6569	2	2	[A>V|1, A>T|1]
orf1ab	6565	2	2	[K>T|1, E>V|1]
orf1ab	6561	2	2	[K>N|1, K>E|1]
orf1ab	6547	2	2	[H>D|1, H>Y|1]
orf1ab	2251	2	2	[G>V|1, G>D|1]
orf1ab	6517	2	2	[P>L|1, P>S|1]
orf1ab	2122	2	2	[L>F|1, L>P|1]
orf1ab	2358	2	2	[F>V|1, F>Y|1]
orf1ab	2351	2	2	[F>V|1, F>L|1]
orf1ab	6386	2	2	[S>L|1, S>P|1]
orf1ab	6670	2	2	[M>V|1, M>I|1]
orf1ab	2325	2	2	[A>E|1, A>V|1]
orf1ab	2096	2	2	[M>R|1, M>I|1]
orf1ab	6439	2	2	[F>Y|1, F>I|1]
orf1ab	7091	2	2	[D>E|1, D>V|1]
orf1ab	7092	2	2	[V>D|1, V>F|1]
orf1ab	1219	2	2	[K>I|1, K>R|1]
orf1ab	2971	2	2	[G>R|1, G>S|1]
orf3a	156	2	2	[Y>N|1, Y>C|1]
orf1ab	1251	2	2	[E>Q|1, E>V|1]
orf1ab	2908	2	2	[F>I|1, F>L|1]
orf1ab	2906	2	2	[T>A|1, T>I|1]
orf1ab	2891	2	2	[A>T|1, A>V|1]
orf1ab	1145	2	2	[L>F|1, L>I|1]
orf3a	253	2	2	[S>F|1, S>Y|1]
orf1ab	1096	2	2	[P>T|1, P>L|1]
orf1ab	1106	2	2	[S>N|1, S>I|1]
orf1ab	3035	2	2	[I>N|1, I>M|1]
orf1ab	3028	2	2	[T>I|1, T>S|1]
orf1ab	5899	2	2	[I>V|1, I>M|1]
orf1ab	2995	2	2	[G>S|1, G>D|1]
orf3a	191	2	2	[E>G|1, E>D|1]
orf1ab	2887	2	2	[R>G|1, R>S|1]
orf3a	50	2	2	[V>A|1, V>I|1]
orf3a	49	2	2	[G>D|1, G>C|1]
orf1ab	2876	2	2	[T>A|1, T>S|1]
orf1ab	1564	2	2	[E>K|1, E>G|1]
orf1ab	2739	2	2	[P>S|1, P>L|1]
orf1ab	1456	2	2	[G>S|1, G>D|1]
orf1ab	2870	2	2	[P>S|1, P>L|1]
orf1ab	5999	2	2	[I>T|1, I>F|1]
orf1ab	6005	2	2	[I>T|1, I>L|1]
orf3a	80	2	2	[V>D|1, V>F|1]
orf1ab	1391	2	2	[V>F|1, V>I|1]
orf1ab	2822	2	2	[S>F|1, S>P|1]
n	386	2	2	[Q>R|1, Q>H|1]
orf10	8	2	2	[A>T|1, A>V|1]
orf10	11	2	2	[F>I|1, F>S|1]
orf10	21	2	2	[M>L|1, M>I|1]
n	25	2	2	[G>C|1, G>V|1]
n	417	2	2	[T>S|1, T>I|1]
n	416	2	2	[S>T|1, S>L|1]
n	399	2	2	[D>Y|1, D>E|1]
s	680	2	2	[S>P|1, S>F|1]
n	395	2	2	[L>I|1, L>H|1]
n	415	2	2	[D>H|1, D>E|1]
s	679	2	2	[N>Y|1, N>K|1]
orf1ab	4946	2	2	[A>T|1, A>D|1]
orf1ab	3995	2	2	[A>S|1, A>V|1]
orf10	33	2	2	[V>A|1, V>L|1]
orf10	34	2	2	[N>S|1, N>Y|1]
s	529	2	2	[K>E|1, K>N|1]
orf1ab	4247	2	2	[A>V|1, A>S|1]
s	519	2	2	[H>P|1, H>Q|1]
orf1ab	5076	2	2	[D>G|1, D>E|1]
s	490	2	2	[F>L|1, F>S|1]
m	158	2	2	[R>C|1, R>H|1]
orf1ab	5104	2	2	[G>S|1, G>V|1]
orf1ab	115	2	2	[P>L|1, P>S|1]
m	205	2	2	[K>I|1, K>N|1]
orf1ab	62	2	2	[P>S|1, P>L|1]
n	14	2	2	[R>H|1, R>C|1]
s	1079	2	2	[P>S|1, P>T|1]
orf1ab	5028	2	2	[L>F|1, L>I|1]
n	18	2	2	[G>S|1, G>C|1]
orf1ab	35	2	2	[V>L|1, V>M|1]
s	558	2	2	[K>R|1, K>N|1]
n	80	2	2	[P>T|1, P>S|1]
s	832	2	2	[G>C|1, G>S|1]
orf1ab	4691	2	2	[V>F|1, V>A|1]
s	838	2	2	[G>D|1, G>V|1]
orf1ab	4132	2	2	[R>T|1, R>S|1]
n	192	2	2	[N>S|1, N>K|1]
orf1ab	4759	2	2	[S>R|1, S>T|1]
n	214	2	2	[G>C|1, G>S|1]
n	218	2	2	[A>S|1, A>V|1]
n	272	2	2	[Q>L|1, Q>R|1]
orf1ab	4086	2	2	[G>S|1, G>D|1]
orf1ab	4044	2	2	[A>T|1, A>V|1]
n	337	2	2	[I>F|1, I>V|1]
n	120	2	2	[G>R|1, G>A|1]
n	347	2	2	[K>R|1, K>N|1]
orf1ab	4649	2	2	[V>F|1, V>I|1]
orf1ab	4188	2	2	[L>V|1, L>S|1]
n	279	2	2	[P>S|1, P>L|1]
s	780	2	2	[E>Q|1, E>V|1]
m	43	2	2	[N>S|1, N>K|1]
m	63	2	2	[A>S|1, A>T|1]
s	246	2	2	[R>S|1, R>I|1]
s	1185	2	2	[R>H|1, R>S|1]
orf1ab	3826	2	2	[Q>L|1, Q>R|1]
orf1ab	4546	2	2	[D>Y|1, D>G|1]
orf1ab	4316	2	2	[M>K|1, M>T|1]
orf1ab	4371	2	2	[T>A|1, T>N|1]
orf1ab	283	2	2	[T>A|1, T>I|1]
s	265	2	2	[Y>N|1, Y>C|1]
orf1ab	5266	2	2	[N>D|1, N>S|1]
s	273	2	2	[R>K|1, R>S|1]
orf1ab	4383	2	2	[C>G|1, C>S|1]
orf1ab	4382	2	2	[S>N|1, S>T|1]
orf1ab	297	2	2	[M>T|1, M>I|1]
orf1ab	3755	2	2	[A>P|1, A>T|1]
s	251	2	2	[P>S|1, P>L|1]
orf1ab	232	2	2	[R>C|1, R>H|1]
s	1146	2	2	[D>E|1, D>N|1]
e	37	2	2	[L>F|1, L>H|1]
orf1ab	4571	2	2	[G>C|1, G>S|1]
s	218	2	2	[Q>E|1, Q>L|1]
orf1ab	4470	2	2	[S>P|1, S>A|1]
s	1269	2	2	[K>R|1, K>Q|1]
orf1ab	5126	2	2	[N>Y|1, N>T|1]
s	228	2	2	[D>H|1, D>Y|1]
orf1ab	4576	2	2	[Q>K|1, Q>H|1]
orf1ab	3899	2	2	[L>F|1, L>I|1]
s	458	2	2	[K>R|1, K>N|1]
orf1ab	4314	2	2	[A>S|1, A>G|1]
orf1ab	4413	2	2	[P>S|1, P>L|1]
orf1ab	4416	2	2	[T>A|1, T>I|1]
