## Supplementary Table 4&5 for "Antigenic evolution on global scale reveals potential natural selection of SARS-CoV-2 by pre-existing cross-reactive T cell immunity"

### Sheet: MHC I
all		protein structure
strong→weak：	896351	orf1ab		orf10
weak→strong：	1339795	strong→weak：	628847	strong→weak：	4618
strong→strong：	2176811	weak→strong：	1007040	weak→strong：	2527
weak→weak：	361873335	strong→strong：	1610993	strong→strong：	8955
		weak→weak：	183483484	weak→weak：	529616
		orf3a		e
		strong→weak：	81690	strong→weak：	623
		weak→strong：	177343	weak→strong：	2145
		strong→strong：	353207	strong→strong：	1849
		weak→weak：	40811273	weak→weak：	402090
		orf6		s
		strong→weak：	1311	strong→weak：	110643
		weak→strong：	1628	weak→strong：	54221
		strong→strong：	2729	strong→strong：	74905
		weak→weak：	624377	weak→weak：	70248776
		orf7a		m
		strong→weak：	4349	strong→weak：	7837
		weak→strong：	5812	weak→strong：	13688
		strong→strong：	11058	strong→strong：	32425
		weak→weak：	1580228	weak→weak：	2695335
		orf8		n
		strong→weak：	37905	strong→weak：	18528
		weak→strong：	18198	weak→strong：	57193
		strong→strong：	38049	strong→strong：	42641
		weak→weak：	18461323	weak→weak：	43036833

### Sheet: MHC II
all		protein
strong→weak：	1901868	orf1ab		orf10
weak→strong：	6834805	strong→weak：	951691	strong→weak：	8272
strong→strong：	11687013	weak→strong：	5285717	weak→strong：	13954
weak→weak：	131568872	strong→strong：	8947725	strong→strong：	35716
		weak→weak：	60722092	weak→weak：	162715
		orf3a		e
		strong→weak：	298075	strong→weak：	1810
		weak→strong：	962867	weak→strong：	7861
		strong→strong：	1723479	strong→strong：	13696
		weak→weak：	13098978	weak→weak：	131269
		orf6		s
		strong→weak：	8854	strong→weak：	462542
		weak→strong：	6986	weak→strong：	287644
		strong→strong：	61716	strong→strong：	567467
		weak→weak：	177087	weak→weak：	28835652
		orf7a		m
		strong→weak：	8524	strong→weak：	12605
		weak→strong：	25125	weak→strong：	98848
		strong→strong：	46353	strong→strong：	140104
		weak→weak：	581295	weak→weak：	1015623
		orf8		n
		strong→weak：	27215	strong→weak：	122280
		weak→strong：	71401	weak→strong：	74402
		strong→strong：	44167	strong→strong：	106590
		weak→weak：	6527958	weak→weak：	20316203
