## Supplementary Table 6 for "Antigenic evolution on global scale reveals potential natural selection of SARS-CoV-2 by pre-existing cross-reactive T cell immunity"

### Sheet: Sheet1
MHCI		MHCII
area: North America	area: South Asia	area: North America
protein orf1ab	protein orf1ab	protein orf1ab
weak→strong： 1733	weak→strong： 61	weak→strong： 160
strong→weak： 34800	strong→weak： 135	strong→weak： 1024
area: North America	area: East Asia	area: Europe
protein n	protein orf1ab	protein orf1ab
weak→strong： 4	weak→strong： 85	weak→strong： 357
strong→weak： 0	strong→weak： 148	strong→weak： 870
area: Europe	area: Southeast Asia	area: East Asia
protein orf1ab	protein orf1ab	protein orf1ab
weak→strong： 732	weak→strong： 1	weak→strong： 16
strong→weak： 1282	strong→weak： 4	strong→weak： 310
	area: Oceania	area: South Asia
	protein orf1ab	protein orf1ab
	strong→weak： 7	weak→strong： 13
		strong→weak： 2
