## Supplementary Table 7 for "Antigenic evolution on global scale reveals potential natural selection of SARS-CoV-2 by pre-existing cross-reactive T cell immunity"

### Sheet: Sheet1
pro	ref	mut	ref_mut	position_start	position_end
orf1ab	SEYDYVIF	SECDYVIF	Y>C|5865	5863	5870
orf1ab	TVDSSQGSEY	TVDSSQGSEC	Y>C|5865	5856	5865
orf1ab	VDSSQGSEY	VDSSQGSEC	Y>C|5865	5857	5865
orf1ab	QGSEYDYVI	QGSECDYVI	Y>C|5865	5861	5869
orf1ab	SQGSEYDYV	SQGSECDYV	Y>C|5865	5860	5868
orf1ab	SSQGSEYDY	SSQGSECDY	Y>C|5865	5859	5867
orf1ab	QTVDSSQGSEYD	QTVDSSQGSECD	Y>C|5865	5855	5866
orf1ab	SQGSEYDYVI	SQGSECDYVI	Y>C|5865	5860	5869
orf1ab	DSSQGSEYDY	DSSQGSECDY	Y>C|5865	5858	5867
orf1ab	QTVDSSQGSEY	QTVDSSQGSEC	Y>C|5865	5855	5865
orf1ab	TVDSSQGSEYD	TVDSSQGSECD	Y>C|5865	5856	5866
orf1ab	LANECAQVL	LVNECAQVL	A>V|5048	5047	5055
orf1ab	LANECAQVL	LANECSQVL	A>S|5052	5047	5055
orf1ab	LANECAQVL	LTNECAQVL	A>T|5048	5047	5055
orf1ab	LALGGSVAI	LSLGGSVAI	A>S|6960	6959	6967
orf1ab	LALGGSVAI	LALGGSAAI	V>A|6965	6959	6967
orf1ab	LALGGSVAI	LAHGGSVAI	L>H|6961	6959	6967
orf1ab	LALGGSVAI	LALGCSVAI	G>C|6963	6959	6967
orf1ab	LALGGSVAI	LAFGGSVAI	L>F|6961	6959	6967
orf1ab	HEFCSQHTM	LEFCSQHTM	H>L|5202	5202	5210
orf1ab	LPYPDPSRI	LSYPDPSRI	P>S|5222	5221	5229
orf1ab	YLPYPDPSRI	YLSYPDPSRI	P>S|5222	5220	5229
orf1ab	YVYIGDPAQL	CVYIGDPAQL	Y>C|5720	5720	5729
orf1ab	YVYIGDPAQL	YVYIGDPSQL	A>S|5727	5720	5729
orf1ab	YVYIGDPAQL	YVYIGDSAQL	P>S|5726	5720	5729
orf1ab	RLANECAQV	RLVNECAQV	A>V|5048	5046	5054
orf1ab	RLANECAQV	RLANECSQV	A>S|5052	5046	5054
orf1ab	RLANECAQV	RLTNECAQV	A>T|5048	5046	5054
orf1ab	YRLANECAQV	YRLVNECAQV	A>V|5048	5045	5054
orf1ab	YRLANECAQV	YRLANECSQV	A>S|5052	5045	5054
orf1ab	YRLANECAQV	YRLTNECAQV	A>T|5048	5045	5054
orf1ab	LPYPDPSRIL	LSYPDPSRIL	P>S|5222	5221	5230
orf1ab	LYYQNNVFM	LYYQNNVFR	M>R|5186	5178	5186
orf1ab	YRLANECAQVL	YRLVNECAQVL	A>V|5048	5045	5055
orf1ab	YRLANECAQVL	YRLANECSQVL	A>S|5052	5045	5055
orf1ab	YRLANECAQVL	YRLTNECAQVL	A>T|5048	5045	5055
orf1ab	RAKHYVYI	RAKHCVYI	Y>C|5720	5716	5723
orf1ab	RAKHYVYI	CAKHYVYI	R>C|5716	5716	5723
orf1ab	RAKHYVYI	RANHYVYI	K>N|5718	5716	5723
orf1ab	RAKHYVYI	SAKHYVYI	R>S|5716	5716	5723
orf1ab	RAKHYVYIG	RAKHCVYIG	Y>C|5720	5716	5724
orf1ab	RAKHYVYIG	CAKHYVYIG	R>C|5716	5716	5724
orf1ab	RAKHYVYIG	RANHYVYIG	K>N|5718	5716	5724
orf1ab	RAKHYVYIG	SAKHYVYIG	R>S|5716	5716	5724
orf1ab	SLAIDAYPL	SLAIDAYPF	L>F|5261	5253	5261
orf1ab	AIMTRCLAV	ATMTRCLAV	I>T|6200	6199	6207
orf1ab	AIMTRCLAV	SIMTRCLAV	A>S|6199	6199	6207
orf1ab	VYIGDPAQL	VYIGDPSQL	A>S|5727	5721	5729
orf1ab	VYIGDPAQL	VYIGDSAQL	P>S|5726	5721	5729
orf1ab	HEFCSQHTML	LEFCSQHTML	H>L|5202	5202	5211
orf1ab	SVFNICQAV	SVFNICQSV	A>S|5091	5084	5092
orf1ab	SVFNICQAV	SVFNICQAA	V>A|5092	5084	5092
orf1ab	LVYDNKLKA	LVYDNRLKA	K>R|5784	5779	5787
orf1ab	LVYDNKLKA	LIYDNKLKA	V>I|5780	5779	5787
orf1ab	LVYDNKLKA	LVYYNKLKA	D>Y|5782	5779	5787
orf1ab	LVYDNKLKA	MVYDNKLKA	L>M|5779	5779	5787
orf1ab	YAFEHIVYG	YATEHIVYG	S>T|6684	6682	6690
orf1ab	YAFEHIVYG	YAFEHIIYG	V>I|6688	6682	6690
orf1ab	YAFEHIVYG	YAFEHIAYG	V>A|6688	6682	6690
orf1ab	YAFEHIVYG	YAFEYIVYG	H>Y|6686	6682	6690
orf1ab	YAFEHIVYG	YAFEHVVYG	I>V|6687	6682	6690
orf1ab	YAFEHIVYG	YAYEHIVYG	F>Y|6684	6682	6690
orf1ab	YAFEHIVY	YATEHIVY	S>T|6684	6682	6689
orf1ab	YAFEHIVY	YAFEHIIY	V>I|6688	6682	6689
orf1ab	YAFEHIVY	YAFEHIAY	V>A|6688	6682	6689
orf1ab	YAFEHIVY	YAFEYIVY	H>Y|6686	6682	6689
orf1ab	YAFEHIVY	YAFEHVVY	I>V|6687	6682	6689
orf1ab	YAFEHIVY	YAYEHIVY	F>Y|6684	6682	6689
orf1ab	LAIDAYPL	LAIDAYPF	L>F|5261	5254	5261
orf1ab	ALGGSVAIK	SLGGSVAIK	A>S|6960	6960	6968
orf1ab	ALGGSVAIK	ALGGSAAIK	V>A|6965	6960	6968
orf1ab	ALGGSVAIK	AHGGSVAIK	L>H|6961	6960	6968
orf1ab	ALGGSVAIK	ALGCSVAIK	G>C|6963	6960	6968
orf1ab	ALGGSVAIK	AFGGSVAIK	L>F|6961	6960	6968
orf1ab	YYQNNVFM	YYQNNVFR	M>R|5186	5179	5186
orf1ab	ITRCNLGGA	ITRCNLGGV	A>V|6407	6399	6407
orf1ab	YRLANECAQVLS	YRLVNECAQVLS	A>V|5048	5045	5056
orf1ab	YRLANECAQVLS	YRLANECSQVLS	A>S|5052	5045	5056
orf1ab	YRLANECAQVLS	YRLTNECAQVLS	A>T|5048	5045	5056
orf1ab	YRLANECAQVLSE	YRLVNECAQVLSE	A>V|5048	5045	5057
orf1ab	YRLANECAQVLSE	YRLANECSQVLSE	A>S|5052	5045	5057
orf1ab	YRLANECAQVLSE	YRLTNECAQVLSE	A>T|5048	5045	5057
orf1ab	YLRKHFSMM	YLRKHFSMI	M>I|5148	5140	5148
orf1ab	YLRKHFSMM	YLRKQFSMM	H>Q|5144	5140	5148
orf1ab	YLRKHFSMM	YLCKHFSMM	R>C|5142	5140	5148
orf1ab	LALGGSVAIK	LSLGGSVAIK	A>S|6960	6959	6968
orf1ab	LALGGSVAIK	LALGGSAAIK	V>A|6965	6959	6968
orf1ab	LALGGSVAIK	LAHGGSVAIK	L>H|6961	6959	6968
orf1ab	LALGGSVAIK	LALGCSVAIK	G>C|6963	6959	6968
orf1ab	LALGGSVAIK	LAFGGSVAIK	L>F|6961	6959	6968
orf1ab	YVYLPYPDPSRI	YVYLSYPDPSRI	P>S|5222	5218	5229
orf1ab	YVYLPYPDPSRI	YLYLPYPDPSRI	V>L|5219	5218	5229
orf1ab	DAIMTRCLA	DATMTRCLA	I>T|6200	6198	6206
orf1ab	DAIMTRCLA	DSIMTRCLA	A>S|6199	6198	6206
orf1ab	LYLGGMSYY	LYLGGVSYY	M>V|5392	5387	5395
orf1ab	LYLGGMSYY	LYLGGMSYC	Y>C|5395	5387	5395
orf1ab	AAVDALCEK	AAVDALCDK	E>D|5643	5636	5644
orf1ab	YLPYPDPSRIL	YLSYPDPSRIL	P>S|5222	5220	5230
orf1ab	HYVYIGDPA	HCVYIGDPA	Y>C|5720	5719	5727
orf1ab	HYVYIGDPA	HYVYIGDPS	A>S|5727	5719	5727
orf1ab	HYVYIGDPA	HYVYIGDSA	P>S|5726	5719	5727
orf1ab	YAISAKNRA	YAISAKNRD	A>D|4946	4938	4946
orf1ab	YAISAKNRA	YTISAKNRA	A>T|4939	4938	4946
orf1ab	YAISAKNRA	YAISAKNRT	A>T|4946	4938	4946
orf1ab	YVYIGDPAQ	CVYIGDPAQ	Y>C|5720	5720	5728
orf1ab	YVYIGDPAQ	YVYIGDPSQ	A>S|5727	5720	5728
orf1ab	YVYIGDPAQ	YVYIGDSAQ	P>S|5726	5720	5728
orf1ab	LPYPDPSRILGA	LPYPDPSRILGT	A>T|5232	5221	5232
orf1ab	LPYPDPSRILGA	LSYPDPSRILGA	P>S|5222	5221	5232
orf1ab	PYPDPSRI	SYPDPSRI	P>S|5222	5222	5229
orf1ab	DYVYLPYPDPSRI	GYVYLPYPDPSRI	D>G|5217	5217	5229
orf1ab	DYVYLPYPDPSRI	DYVYLSYPDPSRI	P>S|5222	5217	5229
orf1ab	DYVYLPYPDPSRI	DYLYLPYPDPSRI	V>L|5219	5217	5229
orf1ab	DYVYLPYPDPSRIL	GYVYLPYPDPSRIL	D>G|5217	5217	5230
orf1ab	DYVYLPYPDPSRIL	DYVYLSYPDPSRIL	P>S|5222	5217	5230
orf1ab	DYVYLPYPDPSRIL	DYLYLPYPDPSRIL	V>L|5219	5217	5230
orf1ab	GPHEFCSQHTM	GPLEFCSQHTM	H>L|5202	5200	5210
orf1ab	GPHEFCSQHTM	GRHEFCSQHTM	P>R|5201	5200	5210
orf1ab	KLALGGSV	KLSLGGSV	A>S|6960	6958	6965
orf1ab	KLALGGSV	KLALGGSA	V>A|6965	6958	6965
orf1ab	KLALGGSV	RLALGGSV	K>R|6958	6958	6965
orf1ab	KLALGGSV	KLAHGGSV	L>H|6961	6958	6965
orf1ab	KLALGGSV	KLALGCSV	G>C|6963	6958	6965
orf1ab	KLALGGSV	KLAFGGSV	L>F|6961	6958	6965
orf1ab	RAKHYVYIGDPAQL	RAKHCVYIGDPAQL	Y>C|5720	5716	5729
orf1ab	RAKHYVYIGDPAQL	CAKHYVYIGDPAQL	R>C|5716	5716	5729
orf1ab	RAKHYVYIGDPAQL	RANHYVYIGDPAQL	K>N|5718	5716	5729
orf1ab	RAKHYVYIGDPAQL	RAKHYVYIGDPSQL	A>S|5727	5716	5729
orf1ab	RAKHYVYIGDPAQL	RAKHYVYIGDSAQL	P>S|5726	5716	5729
orf1ab	RAKHYVYIGDPAQL	SAKHYVYIGDPAQL	R>S|5716	5716	5729
orf1ab	VYLPYPDPSRIL	VYLSYPDPSRIL	P>S|5222	5219	5230
orf1ab	VYLPYPDPSRIL	LYLPYPDPSRIL	V>L|5219	5219	5230
orf1ab	VYLPYPDPSRILG	VYLSYPDPSRILG	P>S|5222	5219	5231
orf1ab	VYLPYPDPSRILG	LYLPYPDPSRILG	V>L|5219	5219	5231
orf1ab	YVYLPYPDPSRIL	YVYLSYPDPSRIL	P>S|5222	5218	5230
orf1ab	YVYLPYPDPSRIL	YLYLPYPDPSRIL	V>L|5219	5218	5230
orf1ab	DLTKGPHEF	DLTRGPHEF	K>R|5199	5196	5204
orf1ab	DLTKGPHEF	YLTKGPHEF	D>Y|5196	5196	5204
orf1ab	DLTKGPHEF	DLIKGPHEF	T>I|5198	5196	5204
orf1ab	DLTKGPHEF	DLTKGPLEF	H>L|5202	5196	5204
orf1ab	DLTKGPHEF	DLTKGRHEF	P>R|5201	5196	5204
orf1ab	CTERLKLFA	CTERLRLFA	K>R|5455	5450	5458
orf1ab	CTERLKLFA	CIERLKLFA	T>I|5451	5450	5458
orf1ab	CTERLKLFA	CTEKLKLFA	R>K|5453	5450	5458
orf1ab	SWNADLYKL	SWNTDLYKL	A>T|6976	6973	6981
orf1ab	SWNADLYKL	SWNADLYNL	K>N|6980	6973	6981
orf1ab	SWNADLYKL	SWNADLYKI	L>I|6981	6973	6981
orf1ab	SWNADLYKL	SWNAGLYKL	D>G|6977	6973	6981
orf1ab	SWNADLYKL	SWNADLYKR	L>R|6981	6973	6981
orf1ab	VAPGTAVL	GAPGTAVL	V>G|6876	6876	6883
orf1ab	VAPGTAVL	VSPGTAVL	A>S|6877	6876	6883
orf1ab	VLYYQNNVFM	VLYYQNNVFR	M>R|5186	5177	5186
orf1ab	KLALGGSVAI	KLSLGGSVAI	A>S|6960	6958	6967
orf1ab	KLALGGSVAI	KLALGGSAAI	V>A|6965	6958	6967
orf1ab	KLALGGSVAI	RLALGGSVAI	K>R|6958	6958	6967
orf1ab	KLALGGSVAI	KLAHGGSVAI	L>H|6961	6958	6967
orf1ab	KLALGGSVAI	KLALGCSVAI	G>C|6963	6958	6967
orf1ab	KLALGGSVAI	KLAFGGSVAI	L>F|6961	6958	6967
orf1ab	LPYPDPSR	LSYPDPSR	P>S|5222	5221	5228
orf1ab	LPYPDPSRILGAG	LPYPDPSRILGTG	A>T|5232	5221	5233
orf1ab	LPYPDPSRILGAG	LSYPDPSRILGAG	P>S|5222	5221	5233
orf1ab	TERLKLFAA	TERLRLFAA	K>R|5455	5451	5459
orf1ab	TERLKLFAA	IERLKLFAA	T>I|5451	5451	5459
orf1ab	TERLKLFAA	TEKLKLFAA	R>K|5453	5451	5459
orf1ab	TQMNLKYAI	TQMNLKYTI	A>T|4939	4932	4940
orf1ab	TQMNLKYAI	TQLNLKYAI	M>L|4934	4932	4940
orf1ab	VYIGDPAQLP	VYIGDPSQLP	A>S|5727	5721	5730
orf1ab	VYIGDPAQLP	VYIGDSAQLP	P>S|5726	5721	5730
orf1ab	VYLPYPDPSRILGA	VYLPYPDPSRILGT	A>T|5232	5219	5232
orf1ab	VYLPYPDPSRILGA	VYLSYPDPSRILGA	P>S|5222	5219	5232
orf1ab	VYLPYPDPSRILGA	LYLPYPDPSRILGA	V>L|5219	5219	5232
orf1ab	YLGGMSYYC	YLGGVSYYC	M>V|5392	5388	5396
orf1ab	YLGGMSYYC	YLGGMSYCC	Y>C|5395	5388	5396
orf1ab	YLPYPDPSR	YLSYPDPSR	P>S|5222	5220	5228
orf1ab	YLPYPDPSRILG	YLSYPDPSRILG	P>S|5222	5220	5231
orf1ab	YLPYPDPSRILGA	YLPYPDPSRILGT	A>T|5232	5220	5232
orf1ab	YLPYPDPSRILGA	YLSYPDPSRILGA	P>S|5222	5220	5232
orf1ab	YLPYPDPSRILGAG	YLPYPDPSRILGTG	A>T|5232	5220	5233
orf1ab	YLPYPDPSRILGAG	YLSYPDPSRILGAG	P>S|5222	5220	5233
orf1ab	YVYLPYPDPSRILG	YVYLSYPDPSRILG	P>S|5222	5218	5231
orf1ab	YVYLPYPDPSRILG	YLYLPYPDPSRILG	V>L|5219	5218	5231
orf1ab	VYLPYPDPSRI	VYLSYPDPSRI	P>S|5222	5219	5229
orf1ab	VYLPYPDPSRI	LYLPYPDPSRI	V>L|5219	5219	5229
orf1ab	GVAPGTAVL	GGAPGTAVL	V>G|6876	6875	6883
orf1ab	GVAPGTAVL	RVAPGTAVL	G>R|6875	6875	6883
orf1ab	GVAPGTAVL	GVSPGTAVL	A>S|6877	6875	6883
orf1ab	HAAVDALCEK	HAAVDALCDK	E>D|5643	5635	5644
orf1ab	KHYVYIGDPAQL	KHCVYIGDPAQL	Y>C|5720	5718	5729
orf1ab	KHYVYIGDPAQL	NHYVYIGDPAQL	K>N|5718	5718	5729
orf1ab	KHYVYIGDPAQL	KHYVYIGDPSQL	A>S|5727	5718	5729
orf1ab	KHYVYIGDPAQL	KHYVYIGDSAQL	P>S|5726	5718	5729
